# Subcellular mapping of the protein landscape of SARS-CoV-2 infected cells for target-centric drug repurposing

**DOI:** 10.1101/2022.03.29.482838

**Authors:** Jayasankar Mohanakrishnan Kaimal, Marianna Tampere, Trang H. Le, Ulrika Axelsson, Hao Xu, Hanna Axelsson, Anna Bäckström, Francesco Marabita, Elisabeth Moussaud-Lamodière, Duncan Njenda, Carolina Oses Sepulveda, Wei Oyuang, Brinton Seashore-Ludlow, Caroline Vernersson, Ali Mirazimi, Emma Lundberg, Päivi Östling, Charlotte Stadler

## Abstract

The COVID-19 pandemic has resulted in millions of deaths and affected socioeconomic structure worldwide and the search for new antivirals and treatments are still ongoing. In the search for new drug target and to increase our understanding of the disease, we used large scale immunofluorescence to explore the host cell response to SARS-CoV-2 infection. Among the 602 host proteins studied in this host response screen, changes in abundance and subcellular localization were observed for 97 proteins, with 45 proteins showing increased abundance and 10 reduced abundances. 20 proteins displayed changed localization upon infection and an additional 22 proteins displayed altered abundance and localization, together contributing to diverse reshuffling of the host cell protein landscape. We then selected existing and approved small-molecule drugs (n =123) against our identified host response proteins and identified 3 compounds - elesclomol, crizotinib and rimcazole, that significantly reduced antiviral activity. Our study introduces a novel, targeted and systematic approach based on host protein profiling, to identify new targets for drug repurposing. The dataset of ∼75,000 immunofluorescence images from this study are published as a resource available for further studies.
