## Supplementary Table 2 for "Subcellular mapping of the protein landscape of SARS-CoV-2 infected cells for target-centric drug repurposing"

### Sheet: Contents
Contents
Sheet 1	Proteins that responded to infection and with available drugs in SPECS library. Drug annotations based on CLUE service
Sheet 2	Spotting volumes, drug stock solution and final assay concentrations for drugs used in the repurposing screen

### Sheet: Sheet 1 - CLUE_gene centric
antibody	gene_symbol	ENSG (Ensembl version 103.38)	protein localization_infected cells	protein localization_non-infected cells	Spatial/Intensity up/Intensity down	CUSTOMER_ID	pert_iname	chembl_id
HPA001097	ACO2	ENSG00000100412	Mitochondria, SCV	Mitochondria	Intensity down	K71756122	cis-aconitic-acid	CHEMBL347285
HPA052751	AKR1B1	ENSG00000085662	Nucleoplasm, Cytosol, SCV	Nucleoplasm, Cytosol, SCV	Intensity up	A63780829	hyperin	CHEMBL3327
HPA052751	AKR1B1	ENSG00000085662	Nucleoplasm, Cytosol, SCV	Nucleoplasm, Cytosol, SCV	Intensity up	A96485169	EBPC	CHEMBL1892416
HPA052751	AKR1B1	ENSG00000085662	Nucleoplasm, Cytosol, SCV	Nucleoplasm, Cytosol, SCV	Intensity up	K97399794	quercetin	CHEMBL50
HPA052751	AKR1B1	ENSG00000085662	Nucleoplasm, Cytosol, SCV	Nucleoplasm, Cytosol, SCV	Intensity up	K01493881	apigenin	CHEMBL28
HPA052751	AKR1B1	ENSG00000085662	Nucleoplasm, Cytosol, SCV	Nucleoplasm, Cytosol, SCV	Intensity up	A13946108	sulindac	CHEMBL1577
HPA052751	AKR1B1	ENSG00000085662	Nucleoplasm, Cytosol, SCV	Nucleoplasm, Cytosol, SCV	Intensity up	K35498378	alrestatin	CHEMBL63055
HPA052751	AKR1B1	ENSG00000085662	Nucleoplasm, Cytosol, SCV	Nucleoplasm, Cytosol, SCV	Intensity up	K30466858	ellagic-acid	CHEMBL6246
HPA052751	AKR1B1	ENSG00000085662	Nucleoplasm, Cytosol, SCV	Nucleoplasm, Cytosol, SCV	Intensity up	K38088841	cinnamaldehyde	CHEMBL293492
HPA052751	AKR1B1	ENSG00000085662	Nucleoplasm, Cytosol, SCV	Nucleoplasm, Cytosol, SCV	Intensity up	K12807006	kaempferol	CHEMBL150
HPA052751	AKR1B1	ENSG00000085662	Nucleoplasm, Cytosol, SCV	Nucleoplasm, Cytosol, SCV	Intensity up	A89164055	sorbinil	CHEMBL266497
HPA052751	AKR1B1	ENSG00000085662	Nucleoplasm, Cytosol, SCV	Nucleoplasm, Cytosol, SCV	Intensity up	A13084692	troglitazone	CHEMBL48
HPA052751	AKR1B1	ENSG00000085662	Nucleoplasm, Cytosol, SCV	Nucleoplasm, Cytosol, SCV	Intensity up	K50489389	ranirestat	CHEMBL334830
HPA052751	AKR1B1	ENSG00000085662	Nucleoplasm, Cytosol, SCV	Nucleoplasm, Cytosol, SCV	Intensity up	K85693895	tolrestat	CHEMBL436
HPA052751	AKR1B1	ENSG00000085662	Nucleoplasm, Cytosol, SCV	Nucleoplasm, Cytosol, SCV	Intensity up	K98054437	epalrestat	CHEMBL56337
HPA052751	AKR1B1	ENSG00000085662	Nucleoplasm, Cytosol, SCV	Nucleoplasm, Cytosol, SCV	Intensity up	K33336844	cryptotanshinone	CHEMBL187460
HPA052751	AKR1B1	ENSG00000085662	Nucleoplasm, Cytosol, SCV	Nucleoplasm, Cytosol, SCV	Intensity up	K67186445	dehydrocorydaline	CHEMBL1917176
HPA052751	AKR1B1	ENSG00000085662	Nucleoplasm, Cytosol, SCV	Nucleoplasm, Cytosol, SCV	Intensity up	A80280426	AD-5467	CHEMBL16463
HPA052751	AKR1B1	ENSG00000085662	Nucleoplasm, Cytosol, SCV	Nucleoplasm, Cytosol, SCV	Intensity up	K22861715	chrysin	CHEMBL117
HPA052751	AKR1B1	ENSG00000085662	Nucleoplasm, Cytosol, SCV	Nucleoplasm, Cytosol, SCV	Intensity up	K31836715	fisetin	CHEMBL31574
HPA052751	AKR1B1	ENSG00000085662	Nucleoplasm, Cytosol, SCV	Nucleoplasm, Cytosol, SCV	Intensity up	K05236810	luteolin	CHEMBL151
HPA052751	AKR1B1	ENSG00000085662	Nucleoplasm, Cytosol, SCV	Nucleoplasm, Cytosol, SCV	Intensity up	K29834313	myricitrin	CHEMBL522983
HPA052751	AKR1B1	ENSG00000085662	Nucleoplasm, Cytosol, SCV	Nucleoplasm, Cytosol, SCV	Intensity up	K33583600	isoliquiritigenin	CHEMBL129795
HPA052751	AKR1B1	ENSG00000085662	Nucleoplasm, Cytosol, SCV	Nucleoplasm, Cytosol, SCV	Intensity up	K70159787	SMI-4a	CHEMBL183906
HPA075217	AXL	ENSG00000167601	Vesicles, Plasma membrane	Vesicles, Plasma membrane	Intensity up	K91283740	UNC2025	CHEMBL3326006
HPA075217	AXL	ENSG00000167601	Vesicles, Plasma membrane	Vesicles, Plasma membrane	Intensity up	K44715996	LDC1267	CHEMBL3808844
HPA075217	AXL	ENSG00000167601	Vesicles, Plasma membrane	Vesicles, Plasma membrane	Intensity up	K84034737	TP-0903	CHEMBL2022968
HPA075217	AXL	ENSG00000167601	Vesicles, Plasma membrane	Vesicles, Plasma membrane	Intensity up	K03449891	foretinib	CHEMBL1230609
HPA075217	AXL	ENSG00000167601	Vesicles, Plasma membrane	Vesicles, Plasma membrane	Intensity up	K66538826	amuvatinib	CHEMBL2103851
HPA075217	AXL	ENSG00000167601	Vesicles, Plasma membrane	Vesicles, Plasma membrane	Intensity up	K56277358	MGCD-265	CHEMBL254760
HPA075217	AXL	ENSG00000167601	Vesicles, Plasma membrane	Vesicles, Plasma membrane	Intensity up	K40738845	BMS-777607	CHEMBL460702
HPA042816	BRD2	ENSG00000204256	Nucleoplasm, Nuclear speckles, Cytosol	Nucleoplasm, Nuclear speckles, Golgi Apparatus, SCV	Spatial	K22385716	LY303511	CHEMBL1363184
HPA042816	BRD2	ENSG00000204256	Nucleoplasm, Nuclear speckles, Cytosol	Nucleoplasm, Nuclear speckles, Golgi Apparatus, SCV	Spatial	K69211575	XD-14	CHEMBL3787231
HPA042816	BRD2	ENSG00000204256	Nucleoplasm, Nuclear speckles, Cytosol	Nucleoplasm, Nuclear speckles, Golgi Apparatus, SCV	Spatial	K36363294	I-BET151	CHEMBL2017291
HPA042816	BRD2	ENSG00000204256	Nucleoplasm, Nuclear speckles, Cytosol	Nucleoplasm, Nuclear speckles, Golgi Apparatus, SCV	Spatial	K54606188	JQ1-(+)	CHEMBL1957266
HPA042816	BRD2	ENSG00000204256	Nucleoplasm, Nuclear speckles, Cytosol	Nucleoplasm, Nuclear speckles, Golgi Apparatus, SCV	Spatial	K08109215	I-BET-762	CHEMBL1232461
HPA042816	BRD2	ENSG00000204256	Nucleoplasm, Nuclear speckles, Cytosol	Nucleoplasm, Nuclear speckles, Golgi Apparatus, SCV	Spatial	K43471985	OTX015	CHEMBL3581647
HPA019163	CCL2	ENSG00000108691	Vesicles, Cytosol, SCV	Vesicles, Golgi Apparatus, SCV	Spatial, intensity up	A92537424	danazol	CHEMBL1479
HPA019163	CCL2	ENSG00000108691	Vesicles, Cytosol, SCV	Vesicles, Golgi Apparatus, SCV	Spatial, intensity up	K87510569	RS-504393	CHEMBL134074
HPA019163	CCL2	ENSG00000108691	Vesicles, Cytosol, SCV	Vesicles, Golgi Apparatus, SCV	Spatial, intensity up	A13084692	troglitazone	CHEMBL48
HPA019163	CCL2	ENSG00000108691	Vesicles, Cytosol, SCV	Vesicles, Golgi Apparatus, SCV	Spatial, intensity up	K08586861	ramatroban	CHEMBL361812
HPA019163	CCL2	ENSG00000108691	Vesicles, Cytosol, SCV	Vesicles, Golgi Apparatus, SCV	Spatial, intensity up	K36467523	bindarit	CHEMBL2107549
HPA043019	CLCN7	ENSG00000103249	Vesicles, Cytosol, SCV	Golgi Apparatus, Cytosol, SCV	Spatial	K89272762	NPPB	CHEMBL1256759
HPA053730	CMPK1	ENSG00000162368	Nucleoplasm, Nuclear speckles, Endoplasmic reticulum, Vesicles, SCV	Nucleoplasm, Nuclear speckles, Endoplasmic reticulum, Golgi Apparatus, SCV	Spatial	K32007074	enocitabine	CHEMBL2106589
HPA053730	CMPK1	ENSG00000162368	Nucleoplasm, Nuclear speckles, Endoplasmic reticulum, Vesicles, SCV	Nucleoplasm, Nuclear speckles, Endoplasmic reticulum, Golgi Apparatus, SCV	Spatial	K09456915	gemcitabine-elaidate	CHEMBL3039516
HPA001169	COMT	ENSG00000093010	Endoplasmic reticulum, Golgi Apparatus, Vesicles, SCV	Vesicles	Spatial	K18602506	OR-486	CHEMBL168276
HPA001169	COMT	ENSG00000093010	Endoplasmic reticulum, Golgi Apparatus, Vesicles, SCV	Vesicles	Spatial	K44408410	2-methoxyestradiol	CHEMBL299613
HPA001169	COMT	ENSG00000093010	Endoplasmic reticulum, Golgi Apparatus, Vesicles, SCV	Vesicles	Spatial	K75551531	nitecapone	CHEMBL167055
HPA001169	COMT	ENSG00000093010	Endoplasmic reticulum, Golgi Apparatus, Vesicles, SCV	Vesicles	Spatial	K66192203	opicapone	CHEMBL1089318
HPA001169	COMT	ENSG00000093010	Endoplasmic reticulum, Golgi Apparatus, Vesicles, SCV	Vesicles	Spatial	K83636919	entacapone	CHEMBL953
HPA001169	COMT	ENSG00000093010	Endoplasmic reticulum, Golgi Apparatus, Vesicles, SCV	Vesicles	Spatial	K10852020	tolcapone	CHEMBL1324
HPA001169	COMT	ENSG00000093010	Endoplasmic reticulum, Golgi Apparatus, Vesicles, SCV	Vesicles	Spatial	K08953028	U-0521	CHEMBL353187
HPA077719	CSNK2A2	ENSG00000070770	Cytosol	Cytosol	Intensity up	K22385716	LY303511	CHEMBL1363184
HPA077719	CSNK2A2	ENSG00000070770	Cytosol	Cytosol	Intensity up	K81458380	CX-4945	CHEMBL1230165
HPA077719	CSNK2A2	ENSG00000070770	Cytosol	Cytosol	Intensity up	K58685305	emodin	CHEMBL289277
HPA069377	DAGLB	ENSG00000164535	Plasma membrane	Plasma membrane	Intensity up	K63343048	orlistat	CHEMBL175247
HPA069377	DAGLB	ENSG00000164535	Plasma membrane	Plasma membrane	Intensity up	K56047318	RHC-80267	CHEMBL158897
HPA061426	GANAB	ENSG00000089597	Endoplasmic reticulum, Golgi Apparatus, SCV	Endoplasmic reticulum	Spatial	A63310107	miglitol	CHEMBL1561
HPA047551	GJA1	ENSG00000152661	Vesicles, Cytosol, SCV	Vesicles, SCV	Spatial, Intensity up	K44067360	flufenamic-acid	CHEMBL23588
HPA052504	HSPA1A	ENSG00000109971;ENSG00000126803;ENSG00000173110;ENSG00000204388;ENSG00000204389;ENSG00000204390	Plasma membrane, Cytosol, SCV	Vesicles	Spatial, Intensity up	K96799727	pifithrin-mu	CHEMBL1241268
HPA052504	HSPA1A	ENSG00000109971;ENSG00000126803;ENSG00000173110;ENSG00000204388;ENSG00000204389;ENSG00000204390	Plasma membrane, Cytosol, SCV	Vesicles	Spatial, Intensity up	K32330832	VER-155008	CHEMBL470334
HPA052504	HSPA1A	ENSG00000109971;ENSG00000126803;ENSG00000173110;ENSG00000204388;ENSG00000204389;ENSG00000204390	Plasma membrane, Cytosol, SCV	Vesicles	Spatial, Intensity up	K82135108	elesclomol	CHEMBL1972860
HPA052504	HSPA1A	ENSG00000109971;ENSG00000126803;ENSG00000173110;ENSG00000204388;ENSG00000204389;ENSG00000204390	Plasma membrane, Cytosol, SCV	Vesicles	Spatial, Intensity up	K16546375	bicyclol	CHEMBL482035
HPA055607	MET	ENSG00000105976	Golgi Apparatus, Plasma membrane	Plasma membrane	Spatial, Intensity up	K95435023	PHA-665752	CHEMBL450786
HPA055607	MET	ENSG00000105976	Golgi Apparatus, Plasma membrane	Plasma membrane	Spatial, Intensity up	K63504947	semaxanib	CHEMBL276711
HPA055607	MET	ENSG00000105976	Golgi Apparatus, Plasma membrane	Plasma membrane	Spatial, Intensity up	K34581968	BMS-536924	CHEMBL401930
HPA055607	MET	ENSG00000105976	Golgi Apparatus, Plasma membrane	Plasma membrane	Spatial, Intensity up	K51544265	cabozantinib	CHEMBL2105717
HPA055607	MET	ENSG00000105976	Golgi Apparatus, Plasma membrane	Plasma membrane	Spatial, Intensity up	K32285926	AMG-208	CHEMBL496102
HPA055607	MET	ENSG00000105976	Golgi Apparatus, Plasma membrane	Plasma membrane	Spatial, Intensity up	K44715996	LDC1267	CHEMBL3808844
HPA055607	MET	ENSG00000105976	Golgi Apparatus, Plasma membrane	Plasma membrane	Spatial, Intensity up	K55512740	MK-8033	CHEMBL2323775
HPA055607	MET	ENSG00000105976	Golgi Apparatus, Plasma membrane	Plasma membrane	Spatial, Intensity up	K97963946	EMD-1214063	CHEMBL3402762
HPA055607	MET	ENSG00000105976	Golgi Apparatus, Plasma membrane	Plasma membrane	Spatial, Intensity up	K18961567	LY2801653	CHEMBL3545307
HPA055607	MET	ENSG00000105976	Golgi Apparatus, Plasma membrane	Plasma membrane	Spatial, Intensity up	K98028353	savolitinib	CHEMBL3334567
HPA055607	MET	ENSG00000105976	Golgi Apparatus, Plasma membrane	Plasma membrane	Spatial, Intensity up	K27061362	AMG-337	CHEMBL3785909
HPA055607	MET	ENSG00000105976	Golgi Apparatus, Plasma membrane	Plasma membrane	Spatial, Intensity up	K81026553	BMS-817378
HPA055607	MET	ENSG00000105976	Golgi Apparatus, Plasma membrane	Plasma membrane	Spatial, Intensity up	K33379087	tivantinib	CHEMBL2103882
HPA055607	MET	ENSG00000105976	Golgi Apparatus, Plasma membrane	Plasma membrane	Spatial, Intensity up	K78627070	altiratinib	CHEMBL3545365
HPA055607	MET	ENSG00000105976	Golgi Apparatus, Plasma membrane	Plasma membrane	Spatial, Intensity up	K78431006	crizotinib	CHEMBL601719
HPA055607	MET	ENSG00000105976	Golgi Apparatus, Plasma membrane	Plasma membrane	Spatial, Intensity up	K73319509	PF-04217903	CHEMBL2001019
HPA055607	MET	ENSG00000105976	Golgi Apparatus, Plasma membrane	Plasma membrane	Spatial, Intensity up	K03449891	foretinib	CHEMBL1230609
HPA055607	MET	ENSG00000105976	Golgi Apparatus, Plasma membrane	Plasma membrane	Spatial, Intensity up	K19477839	SGX523	CHEMBL1236107
HPA055607	MET	ENSG00000105976	Golgi Apparatus, Plasma membrane	Plasma membrane	Spatial, Intensity up	K02123250	JNJ-38877605	CHEMBL2133806
HPA055607	MET	ENSG00000105976	Golgi Apparatus, Plasma membrane	Plasma membrane	Spatial, Intensity up	K66538826	amuvatinib	CHEMBL2103851
HPA055607	MET	ENSG00000105976	Golgi Apparatus, Plasma membrane	Plasma membrane	Spatial, Intensity up	K56277358	MGCD-265	CHEMBL254760
HPA055607	MET	ENSG00000105976	Golgi Apparatus, Plasma membrane	Plasma membrane	Spatial, Intensity up	K40738845	BMS-777607	CHEMBL460702
HPA055607	MET	ENSG00000105976	Golgi Apparatus, Plasma membrane	Plasma membrane	Spatial, Intensity up	K27182532	metatinib	CHEMBL2143592
HPA055607	MET	ENSG00000105976	Golgi Apparatus, Plasma membrane	Plasma membrane	Spatial, Intensity up	K21782625	AMG458	CHEMBL460472
HPA055607	MET	ENSG00000105976	Golgi Apparatus, Plasma membrane	Plasma membrane	Spatial, Intensity up	K77943374	NVP-BVU972	CHEMBL1738731
HPA055607	MET	ENSG00000105976	Golgi Apparatus, Plasma membrane	Plasma membrane	Spatial, Intensity up	K11267252	alectinib	CHEMBL1738797
HPA055607	MET	ENSG00000105976	Golgi Apparatus, Plasma membrane	Plasma membrane	Spatial, Intensity up	K56405753	MK-2461	CHEMBL1822792
HPA055607	MET	ENSG00000105976	Golgi Apparatus, Plasma membrane	Plasma membrane	Spatial, Intensity up	K81016934	INC-280	CHEMBL3188267
HPA055607	MET	ENSG00000105976	Golgi Apparatus, Plasma membrane	Plasma membrane	Spatial, Intensity up	K69001009	golvatinib	CHEMBL3039525
HPA029207	NFKBIA	ENSG00000100906	Nucleoplasm, Golgi Apparatus, Plasma membrane, Cytosol, SCV	Nucleoplasm, Golgi Apparatus, Cytosol, SCV	Spatial, Intensity up	K11433652	aspirin	CHEMBL25
HPA029207	NFKBIA	ENSG00000100906	Nucleoplasm, Golgi Apparatus, Plasma membrane, Cytosol, SCV	Nucleoplasm, Golgi Apparatus, Cytosol, SCV	Spatial, Intensity up	K48684885	BAY-11-7085	CHEMBL270299
HPA029207	NFKBIA	ENSG00000100906	Nucleoplasm, Golgi Apparatus, Plasma membrane, Cytosol, SCV	Nucleoplasm, Golgi Apparatus, Cytosol, SCV	Spatial, Intensity up	K99916169	GS-143
HPA055466	PSMA4	ENSG00000041357	Cytosol	Cytosol	Intensity up	K15179879	carfilzomib	CHEMBL451887
HPA054747	PTPRS	ENSG00000105426	Plasma membrane, Cytosol	Negative	Intensity up	K75527158	alendronate	CHEMBL870
HPA054747	PTPRS	ENSG00000105426	Plasma membrane, Cytosol	Negative	Intensity up	K37949327	etidronic-acid	CHEMBL871
HPA015257	RIPK1	ENSG00000137275	Cytosol, SCV	Cytosol	Intensity up	A36318220	necrostatin-1	CHEMBL1958
HPA036074	RNPEP	ENSG00000176393	Plasma membrane, Cytosol	Golgi Apparatus	Spatial, Intensity up	K59574735	ubenimex	CHEMBL29292
CAB080029	SIGMAR1	ENSG00000147955	Endoplasmic reticulum, Cytosol	Negative	Intensity up	K83322645	L-693403	CHEMBL292477
CAB080029	SIGMAR1	ENSG00000147955	Endoplasmic reticulum, Cytosol	Negative	Intensity up	K57304726	PRE-084	CHEMBL305881
CAB080029	SIGMAR1	ENSG00000147955	Endoplasmic reticulum, Cytosol	Negative	Intensity up	K78061844	4-PPBP	CHEMBL325238
CAB080029	SIGMAR1	ENSG00000147955	Endoplasmic reticulum, Cytosol	Negative	Intensity up	K62537556	4-IBP	CHEMBL50112
CAB080029	SIGMAR1	ENSG00000147955	Endoplasmic reticulum, Cytosol	Negative	Intensity up	K33459542	ditolylguanidine	CHEMBL282433
CAB080029	SIGMAR1	ENSG00000147955	Endoplasmic reticulum, Cytosol	Negative	Intensity up	K29668683	BD-1063	CHEMBL73824
CAB080029	SIGMAR1	ENSG00000147955	Endoplasmic reticulum, Cytosol	Negative	Intensity up	K54094468	remoxipride	CHEMBL22242
CAB080029	SIGMAR1	ENSG00000147955	Endoplasmic reticulum, Cytosol	Negative	Intensity up	K36864847	BD-1047	CHEMBL143360
CAB080029	SIGMAR1	ENSG00000147955	Endoplasmic reticulum, Cytosol	Negative	Intensity up	A47364545	SK&F-10047-(+)	CHEMBL74019
CAB080029	SIGMAR1	ENSG00000147955	Endoplasmic reticulum, Cytosol	Negative	Intensity up	A15435692	BMY-14802	CHEMBL129263
CAB080029	SIGMAR1	ENSG00000147955	Endoplasmic reticulum, Cytosol	Negative	Intensity up	K70490179	rimcazole	CHEMBL275707
CAB080029	SIGMAR1	ENSG00000147955	Endoplasmic reticulum, Cytosol	Negative	Intensity up	K53737926	amitriptyline	CHEMBL629
CAB080029	SIGMAR1	ENSG00000147955	Endoplasmic reticulum, Cytosol	Negative	Intensity up	K33211335	dextromethorphan	CHEMBL52440
CAB080029	SIGMAR1	ENSG00000147955	Endoplasmic reticulum, Cytosol	Negative	Intensity up	K91263825	nortriptyline	CHEMBL445
CAB080029	SIGMAR1	ENSG00000147955	Endoplasmic reticulum, Cytosol	Negative	Intensity up	K91301684	noscapine	CHEMBL364713
CAB080029	SIGMAR1	ENSG00000147955	Endoplasmic reticulum, Cytosol	Negative	Intensity up	K42221274	NNC-711	CHEMBL473104
CAB080029	SIGMAR1	ENSG00000147955	Endoplasmic reticulum, Cytosol	Negative	Intensity up	A48376327	igmesine	CHEMBL2110660
CAB080029	SIGMAR1	ENSG00000147955	Endoplasmic reticulum, Cytosol	Negative	Intensity up	K11443721	NE-100	CHEMBL190883
CAB080029	SIGMAR1	ENSG00000147955	Endoplasmic reticulum, Cytosol	Negative	Intensity up	K90777969	cutamesine	CHEMBL408867
CAB080029	SIGMAR1	ENSG00000147955	Endoplasmic reticulum, Cytosol	Negative	Intensity up	K51333959	siramesine	CHEMBL61479
CAB080029	SIGMAR1	ENSG00000147955	Endoplasmic reticulum, Cytosol	Negative	Intensity up	K26325692	API-001	CHEMBL2170062
CAB080029	SIGMAR1	ENSG00000147955	Endoplasmic reticulum, Cytosol	Negative	Intensity up	K29812331	dimemorfan	CHEMBL2106325
HPA041138	SLC12A4	ENSG00000124067	Endoplasmic reticulum, Cytosol, SCV	Endoplasmic reticulum, Cytosol	Intensity up	K38197229	bumetanide	CHEMBL1072

### Sheet: Sheet 2 - Repurposing screen dr
Drug	Tranfer volume	Stock concentration (mM)	Concentration (µM)
2-methoxyestradiol	2.5	10	0.8
4-IBP	30	10	10
4-PPBP	30	10	10
AD-5467	30	10	10
alectinib	30	10	10
alendronate	30	10	10
alrestatin	30	10	10
altiratinib	30	10	10
AMG-208	30	10	10
AMG-337	30	10	10
AMG458	30	10	10
amitriptyline	30	10	10
amuvatinib	2.5	10	0.8
API-001	30	10	10
apigenin	30	10	10
aspirin	30	10	10
BAY-11-7085	2.5	10	0.8
BD-1047	30	10	10
BD-1063	30	10	10
bicyclol	30	10	10
bindarit	30	10	10
BMS-536924	2.5	10	0.8
BMS-777607	30	10	10
BMS-817378	30	10	10
BMY-14802	30	10	10
bumetanide	30	10	10
cabozantinib	2.5	10	0.8
carfilzomib	2.5	0.1	0.008
chrysin	30	10	10
cinnamaldehyde	30	10	10
cis-aconitic-acid	30	10	10
crizotinib	30	10	10
cryptotanshinone	30	10	10
cutamesine	30	10	10
CX-4945	30	10	10
danazol	30	10	10
dehydrocorydaline	30	10	10
dextromethorphan	30	10	10
dimemorfan	30	10	10
ditolylguanidine	30	10	10
DMSO	30	#N/A	#N/A
EBPC	30	10	10
elesclomol	30	10	10
ellagic-acid	30	10	10
EMD-1214063	30	10	10
emodin	30	10	10
enocitabine	30	10	10
entacapone	30	10	10
epalrestat	30	10	10
etidronic-acid	30	10	10
fisetin	30	10	10
flufenamic-acid	30	10	10
foretinib	30	0.1	0.1
gemcitabine-elaidate	2.5	0.1	0.008
golvatinib	2.5	10	0.8
GS-143	30	10	10
hyperin	30	10	10
I-BET-762	30	0.1	0.1
I-BET151	30	0.1	0.1
igmesine	30	10	10
INC-280	30	10	10
isoliquiritigenin	30	10	10
JNJ-38877605	30	10	10
JQ1-(+)	30	0.1	0.1
kaempferol	30	10	10
L-693403	30	10	10
LDC1267	30	10	10
luteolin	30	10	10
LY2801653	2.5	10	0.8
LY303511	30	10	10
metatinib	30	10	10
MGCD-265	2.5	10	0.8
miglitol	30	10	10
MK-2461	2.5	10	0.8
MK-8033	30	10	10
myricitrin	30	10	10
NE-100	30	10	10
necrostatin-1	30	10	10
nitecapone	30	10	10
NNC-711	30	10	10
nortriptyline	2.5	10	0.8
noscapine	30	10	10
NPPB	30	10	10
NVP-BVU972	30	10	10
opicapone	30	10	10
OR-486	30	10	10
orlistat	30	10	10
OTX015	30	0.1	10
PF-04217903	30	10	10
PHA-665752	2.5	10	10
pifithrin-mu	2.5	10	0.8
PRE-084	30	10	10
quercetin	30	10	10
ramatroban	30	10	10
ranirestat	30	10	10
remdesivir	30	10	10
remoxipride	30	10	10
RHC-80267	30	10	10
rimcazole	30	10	10
RS-504393	2.5	10	0.8
savolitinib	30	10	10
semaxanib	30	10	10
SGX523	30	10	10
siramesine	2.5	10	0.8
SK&F-10047-(+)	30	10	10
SMI-4a	30	10	10
sorbinil	30	10	10
sulindac	30	10	10
tivantinib	30	0.1	0.1
tolcapone	30	10	10
tolrestat	30	10	10
TP-0903	30	0.1	0.1
troglitazone	30	10	10
U-0521	30	10	10
ubenimex	30	10	10
UNC2025	30	0.1	0.1
VER-155008	30	10	10
XD-14	30	10	10
